# Lysosomal Profiling with LysoTracker for Quantitative Assessment of Cellular Senescence in Human Fibroblasts

**DOI:** 10.64898/2026.04.16.719007

**Authors:** Javier Estrada, Scott Tenenbaum, Melinda Larsen, Thomas J Begley, J.A. Melendez

## Abstract

Cellular senescence is a stable cell-cycle arrest state associated with characteristic phenotypes, including enlarged cell morphology, altered secretory signaling, and pronounced lysosomal remodeling. Senescent cells commonly accumulate increased numbers of enlarged lysosomes with changes in acidity and degradative capacity, creating an opportunity for simple live-cell readouts of senescence-linked organelle remodeling. Here, I describe a live-cell lysosomal profiling protocol that uses LysoTracker Deep Red, an acidotropic fluorescent dye, to label and quantify acidic organelles in individual living cells as an indicator of senescence-associated lysosomal expansion. The method is demonstrated in IMR-90 human lung fibroblasts undergoing replicative senescence across serial passaging. The protocol details cell culture and passage tracking, LysoTracker staining, fluorescence imaging, and straightforward image-based quantification of lysosomal signal intensity and lysosome-enriched area per cell. As an optional validation step, senescence-associated β-galactosidase staining is performed on parallel cultures to confirm senescent cell identity. Representative outcomes show increased LysoTracker signal and expanded lysosome-enriched regions in late-passage cultures compared to early-passage controls, consistent with lysosomal remodeling during senescence. This protocol is designed to be simple to adopt and can be adapted to other cell types or senescence-inducing stresses, providing a practical, quantitative complement to conventional endpoint assays.

**SUMMARY:** This article presents a live-cell imaging protocol using LysoTracker Deep Red to quantify lysosomal remodeling as a marker of cellular senescence in IMR-90 human fibroblasts. We demonstrate quantitative lysosomal readouts derived from fluorescence imaging, including lysosome-enriched area and intensity measurements that can be summarized per cell and, when desired, as stitched-field, per-nucleus normalized metrics. Senescence status can be validated against senescence-associated β-galactosidase (SA-β-Gal) staining performed on parallel cultures. The method can be adapted to other cell types or senescence-inducing stresses and enables quantitative analysis of lysosomal remodeling during senescence.
