## Supplementary material for "Lysosomal Profiling with LysoTracker for Quantitative Assessment of Cellular Senescence in Human Fibroblasts": Table 1

### Sheet: Table_S1
Condition	Field ID	Image size (px)	Nuclei (n)	Lyso+ area (px)	Lyso+ area (%)	Mean Lyso intensity in Lyso+ mask (a.u.)	Lyso+ area per nucleus (px/nucleus)	Integrated Lyso intensity in Lyso+ mask (a.u.)	Integrated Lyso intensity per nucleus (a.u./nucleus)
Low passage (young)	B01	11912 × 11770	2573	22539836	16.08	12.42	8760.1	279860928	108768
High passage (old)	C01	11954 × 11770	587	5196937	3.69	26.01	8853.4	135171440	230275
Lyso+ area (%) = 100 × (Lyso+ area px / total image px). “a.u.” indicates raw arbitrary units.
