## Supplemental Table 1 for "Lysosomal Profiling with LysoTracker for Quantitative Assessment of Cellular Senescence in Human Fibroblasts"

### Sheet: Table_S1
Condition	Field ID	Image size (px)	Nuclei (n)	Lyso+ area (px)	Lyso+ area (%)	Mean Lyso intensity in Lyso+ mask (a.u.)	Lyso+ area per nucleus (px/nucleus)	Integrated Lyso intensity in Lyso+ mask (a.u.)	Integrated Lyso intensity per nucleus (a.u./nucleus)
Low passage (young)	A01	11908 × 11754	2825	21851573	15.61	15.24	7735.1	332980384	117869
High passage (old)	D01	11958 × 11796	168	41529674	29.44	6.28	247200	260927248	1.55314e+06
Lyso+ area (%) = 100 × (Lyso+ area px / total image px). “a.u.” indicates raw arbitrary units.
